# Schizophrenia Risk Mapping and Functional Engineering of the 3D Genome in Three Neuronal Subtypes

**DOI:** 10.1101/2023.07.17.549339

**Authors:** Samuel K. Powell, Will Liao, Callan O’Shea, Sarah Kammourh, Sadaf Ghorbani, Raymond Rigat, Rahat Elahi, PJ Michael Deans, Derek J. Le, Poonam Agarwal, Wei Qiang Seow, Kevin C. Wang, Schahram Akbarian, Kristen J. Brennand

## Abstract

Common variants associated with schizophrenia are concentrated in non-coding regulatory sequences, but their precise target genes are context-dependent and impacted by cell-type-specific three-dimensional spatial chromatin organization. Here, we map long-range chromosomal conformations in isogenic human dopaminergic, GABAergic, and glutamatergic neurons to track developmentally programmed shifts in the regulatory activity of schizophrenia risk loci. Massive repressive compartmentalization, concomitant with the emergence of hundreds of neuron-specific multi-valent chromatin architectural stripes, occurs during neuronal differentiation, with genes interconnected to genetic risk loci through these long-range chromatin structures differing in their biological roles from genes more proximal to sequences conferring heritable risk. Chemically induced CRISPR-guided chromosomal loop-engineering for the proximal risk gene *SNAP91* and distal risk gene *BHLHE22* profoundly alters synaptic development and functional activity. Our findings highlight the large-scale cell-type-specific reorganization of chromosomal conformations at schizophrenia risk loci during neurodevelopment and establish a causal link between risk-associated gene-regulatory loop structures and neuronal function.
