## Supplementary material for "Schizophrenia Risk Mapping and Functional Engineering of the 3D Genome in Three Neuronal Subtypes": SI Data 1

### Sheet: A. Donor-level QC
# Supplementary Table S1A. HiC-Pro donor-level preliminary processing QC
sample	total.R1	total.R2	mapped.R1	mapped.R2	Total_pairs_processed	Unmapped_pairs	Low_qual_pairs	Unique_paired_alignments	Multiple_pairs_alignments	Pairs_with_singleton	Low_qual_singleton	Unique_singleton_alignments	Multiple_singleton_alignments	Reported_pairs	Valid_interaction_pairs	Valid_interaction_pairs_FF	Valid_interaction_pairs_RR	Valid_interaction_pairs_RF	Valid_interaction_pairs_FR	Dangling_end_pairs	Religation_pairs	Self_Cycle_pairs	Single-end_pairs	Filtered_pairs	Dumped_pairs	valid_interaction	valid_interaction_rmdup	trans_interaction	cis_interaction	cis_shortRange	cis_longRange
iDOPA.3121	910323085	910323085	853429115	853429115	910323085	22834365	225705083	579408522	0	82375115	0	0	0	579408522	566232193	141355286	141672057	141264336	141940514	10849776	2204762	120036	0	0	1755	566232193	530055333	295327327	234728006	39847434	194880572
iGLUT.3121	191286458	191286458	181171678	181171678	191286458	3774159	43063858	124823011	0	19625430	0	0	0	124823011	121842754	30414320	30482532	30370984	30574918	2359917	595602	24221	0	0	517	121842754	113672936	56760055	56912881	9380015	47532866
iPSC.3121	1046605856	1046605856	997408826	997408826	1046605856	20335735	277998119	676639809	0	71632193	0	0	0	676639809	670269359	167494458	167611958	167142204	168020739	3100129	3097375	169431	0	0	3515	670269359	601265445	146480636	454784809	114638917	340145892
iGABA.553	290711031	290711031	272095561	272095561	290711031	6880613	68968048	187317104	0	27545266	0	0	0	187317104	182284751	45511546	45561995	45381807	45829403	3945503	1054021	32065	0	0	764	182284751	170975902	74862127	96113775	22414689	73699086
iDOPA.690	496918608	496918608	468081282	468081282	496918608	8094546	114408817	330514940	0	43900305	0	0	0	330514940	320665944	79976074	80186361	79884344	80619165	7703509	2074243	69772	0	0	1472	320665944	269174437	170177296	98997141	16998548	81998593
iGABA.690	338127954	338127954	320844733	320844733	338127954	4665217	95647241	212611940	0	25203556	0	0	0	212611940	205277582	51258955	51293580	51091109	51633938	5819458	1474896	33786	0	0	6218	205277582	146072346	57492338	88580008	19650381	68929627
iGLUT.690	1367793122	1367793122	1294715177	1294715177	1367793122	17248464	341781297	889805521	0	118957840	0	0	0	889805521	845574005	210935899	211167882	210614959	212855265	36351714	7731224	122260	0	0	26318	845574005	576358699	447643007	128715692	26685347	102030345
iPSC.690	995325959	995325959	957294072	957294072	995325959	12828523	223633383	707376244	0	51487809	0	0	0	707376244	697684573	174260019	174513061	173739882	175171611	6421848	3022861	243262	0	0	3700	697684573	560722716	148059845	412662871	83467832	329195039

### Sheet: B. Donor-merged QC
# Supplementary Table S1B. Donors merged for each cell type and down-sampled to 185 million cis contacts
cell	long	short	trans
DOPA_merge	116987593	67605784	257718836
GABA_merge	97365461	87246989	132435798
GLUT_merge	113198756	71377199	367123751
iPSC_merge	90521297	94167321	62722525
Neurons_merge	144818442	39894959	297259463
